# Convergent DNA Methylation Abnormalities at Bivalent Chromatin in Human Growth Disorders

**DOI:** 10.1101/2025.07.08.663614

**Authors:** Marie E. Strauss, Yoshiko Takahashi, Jihye Lee, Camille Perez, Xiaoting Chen, Yuri Lee, Zachary S. Pope, Hongseok Yun, Matthew T. Weirauch, Minji Byun

## Abstract

Loss-of-function mutations in *DNMT3A*, a DNA methyltransferase, or *NSD1*, a histone methyltransferase, cause overgrowth syndromes. Conversely, disruption of the DNMT3A domain that binds NSD1-deposited H3K36 dimethylation (H3K36me2) results in growth restriction. To investigate the molecular basis of these opposing growth outcomes, we generated isogenic human embryonic stem cells carrying growth syndrome–associated mutations in *DNMT3A* and *NSD1*. Unexpectedly, both overgrowth- and growth restriction– associated *DNMT3A* mutations led to DNA hypomethylation in a shared subset of active enhancers, implicating H3K36me2 in directing enhancer methylation maintenance. In contrast, bivalent chromatin—marked by both active and repressive chromatin modifications—showed divergent DNA methylation changes: hypermethylation in growth restriction-associated *DNMT3A* mutants and hypomethylation in overgrowth-associated *DNMT3A* or *NSD1* loss-of-function mutants. These findings identify locus-specific DNA methylation defects as a common molecular feature and nominate dysregulated DNA methylation at bivalent chromatin as a potential driver of abnormal growth phenotypes.
