## Supplemental Table 3 for "Convergent DNA Methylation Abnormalities at Bivalent Chromatin in Human Growth Disorders"

### Sheet: guide RNA and ssODN
category	mutation	gRNA	wildtype ssODN	mutant ssODN
DNMT3A LoF	frameshift	GCTACCACGCCTGAGCCCGT	none	none
	R882H	ACATGAGCCGCTTGGCGAGG	GGATGACTGGCACGCTCCATGACCGGCCCAGCAGTCTCTGCCTCGCTAAGCGACTCATGTTGGAGACGTCAGTATAGTGGACTGGGAAACCAAATACCCTG	GGATGACTGGCACGCTCCATGACCGGCCCAGCAGTCTCTGCCTCGCTAAGTGGCTCATGTTGGAGACGTCAGTATAGTGGACTGGGAAACCAAATACCCTG
DNMT3A GoF	W330R	TGGGTCATGTGGTTCGGAGA	GGGCCGGAGCCGAGCAGCTGAAGGCACCCGCTGGGTCATGTGGTTTGGCGATGGCAAATTCTCAGTGGTAAGTTGTGGGGTTTGGCAGTA	GGGCCGGAGCCGAGCAGCTGAAGGCACCCGCTGGGTCATGCGGTTCGGCGATGGCAAATTCTCAGTGGTAAGTTGTGGGGTTTGGCAGTA
	D333N	TGGGTCATGTGGTTCGGAGA	GGGCCGGAGCCGAGCAGCTGAAGGCACCCGCTGGGTCATGTGGTTTGGCGATGGCAAATTCTCAGTGGTAAGTTGTGGGGTTTGGCAGTA	GGGCCGGAGCCGAGCAGCTGAAGGCACCCGCTGGGTCATGTGGTTCGGCAACGGCAAATTCTCAGTGGTAAGTTGTGGGGTTTGGCAGTA
NSD1 LoF	frameshift	GCCCTATCGGCAGTACTACG	none	none
